# Phage and bacteria diversification through a prophage acquisition ratchet

**DOI:** 10.1101/2020.04.08.028340

**Authors:** Maxwell Anthenelli, Emily Jasien, Robert Edwards, Barbara Bailey, Ben Felts, Parag Katira, James Nulton, Peter Salamon, Forest Rohwer, Cynthia B. Silveira, Antoni Luque

**Affiliations:** Department of Physics, San Diego State University, San Diego, USA; Department of Mathematics & Statistics, San Diego State University, San Diego, USA; Department of Biology, San Diego State University, San Diego, USA; Department of Mechanical Engineering, San Diego State University, San Diego, USA; Department of Computer Science, San Diego State University, San Diego, USA; Viral Information Institute, San Diego State University, San Diego, USA; Computational Science Research Center, San Diego State University, San Diego, USA

**Author notes:** Co-first authors (Maxwell Anthenelli, Emily Jasien).

## Abstract

Lysogeny is prevalent in the microbial-dense mammalian gut. This contrasts the classical view of lysogeny as a refuge used by phages under poor host growth conditions. Here we hypothesize that as carrying capacity increases, lysogens escape phage top-down control through superinfection exclusion, overcoming the canonical trade-off between competition and resistance. This hypothesis was tested by developing an ecological model that combined lytic and lysogenic communities and a diversification model that estimated the accumulation of prophages in bacterial genomes. The ecological model sampled phage-bacteria traits stochastically for communities ranging from 1 to 1000 phage-bacteria pairs, and it included a fraction of escaping lysogens proportional to the increase in carrying capacity. The diversification model introduced new prophages at each diversification step and estimated the distribution of prophages per bacteria using combinatorics. The ecological model recovered the range of abundances and sublinear relationship between phage and bacteria observed across eleven ecosystems. The diversification model predicted an increase in the number of prophages per genome as bacterial abundances increased, in agreement with the distribution of prophages on 833 genomes from marine and human-associated bacteria. The study of lysogeny presented here offers a framework to interpret viral and microbial abundances and reconciles the Kill-the-Winner and Piggyback-the-Winner paradigms in viral ecology.
