## Supplementary material for "Phage and bacteria diversification through a prophage acquisition ratchet": source file 2 prophages marine surface

### Sheet: Sheet1
genome_id	genome_name	Environment	# prophage
1.39767e+06	alpha proteobacterium RS24	marine surface	2
529120	Alteromonas macleodii ATCC 27126	marine surface	7
28108.6	Alteromonas macleodii strain CUKW	marine surface	8
28108.5	Alteromonas macleodii strain MIT1002	marine surface	5
28108.6	Alteromonas macleodii strain REDSEA-S10_B9	marine surface	0
1.29642e+06	Aquimarina sp. XH134	marine surface	5
388400	Bacillus sp. B14905	marine surface	4
1.04663e+06	Bizionia argentinensis JUB59	marine surface	2
1.70459e+06	Brachybacterium sp. SW0106-09	marine surface	5
391600	Brevundimonas sp. BAL3	marine surface	6
659495	Catenovulum agarivorans YM01	marine surface	6
1.34858e+06	Cellulophaga baltica 13	marine surface	4
1.34858e+06	Cellulophaga baltica 18	marine surface	5
1.34858e+06	Cellulophaga baltica 4	marine surface	5
685035	Citromicrobium bathyomarinum JL354	marine surface	4
216433	Croceibacter atlanticus HTCC2559	marine surface	5
314226	Erythrobacter litoralis HTCC2594	marine surface	5
237728	Erythrobacter sp. NAP1	marine surface	6
2.0528e+06	Euzebya sp. DSW09	marine surface	9
1.57897e+06	Filomicrobium sp. Y	marine surface	5
487796	Flavobacteria bacterium MS024-2A	marine surface	3
487797	Flavobacteria bacterium MS024-3C	marine surface	0
1.54744e+06	Hoeflea sp. BAL378	marine surface	4
1.28095e+06	Hyphomonas sp. 25B14_1	marine surface	4
1.28095e+06	Hyphomonas sp. BH-BN04-4	marine surface	4
1.20706e+06	Hyphomonas sp. L-53-1-40	marine surface	5
313590	Janibacter sp. HTCC2649	marine surface	8
420998	Jannaschia donghaensis strain CECT 7802	marine surface	6
1.66242e+06	Kordiimonas sp. M41	marine surface	6
657387	Kushneria sp. YCWA18	marine surface	7
1.25e+06	Lacinutrix sp. Hel_I_90	marine surface	4
314232	Loktanella vestfoldensis SKA53	marine surface	2
1.1614e+06	Maricaulis sp. JL2009	marine surface	4
2.29271e+06	Muricauda sp. SM1704	marine surface	6
207954	Neptuniibacter caesariensis strain MED92	marine surface	4
1.28772e+06	Nioella nitratireducens strain SSW136	marine surface	6
314278	Nitrococcus mobilis Nb-231	marine surface	9
1.26637e+06	Nitrospina gracilis 3/211	marine surface	4
314254	Oceanicaulis sp. HTCC2633	marine surface	4
252306	Oceanicola batsensis HTCC2597	marine surface	3
314256	Oceanicola granulosus HTCC2516	marine surface	5
2.04775e+06	Oceaniglobus indicus strain 1-19b	marine surface	6
1.45831e+06	Octadecabacter temperatus strain SB1	marine surface	0
1.92688e+06	Oleiagrimonas sp. MCCC 1A03011	marine surface	2
391596	Pedobacter sp. BAL39	marine surface	5
314265	Pelagibaca bermudensis HTCC2601	marine surface	8
1.71569e+06	Phaeobacter sp. CECT 7735	marine surface	6
754437	Photobacterium aphoticum strain DSM 25995	marine surface	2
121724	Photobacterium sp. SKA34	marine surface	9
1.3368e+06	Polaribacter sp. Hel1_33_49	marine surface	2
1.25001e+06	Polaribacter sp. Hel1_85	marine surface	7
167543	Prochlorococcus marinus str. MIT 9515	marine surface	5
1.20326e+06	Prochlorococcus sp. W2	marine surface	0
722419	Pseudoalteromonas haloplanktis ANT/505	marine surface	2
43657.1	Pseudoalteromonas luteoviolacea strain NCIMB 2035	marine surface	5
1.58006e+06	Pseudoalteromonas sp. ECSMB14103	marine surface	7
1.70217e+06	Pseudoalteromonas sp. SW0106-04	marine surface	5
298658	Pseudoalteromonas spongiae strain SAO4-4	marine surface	0
2.02624e+06	Pusillimonas sp. 17-4A	marine surface	3
1.33681e+06	Reinekea forsetii strain Hel1_31_D35	marine surface	6
2.20089e+06	Rhodobacteraceae bacterium FSX-11	marine surface	4
1.46961e+06	Rhodovulum sp. NI22	marine surface	3
314262	Roseobacter sp. MED193	marine surface	13
1.88273e+06	Salinicola sp. MIT1003	marine surface	4
1.30428e+06	Salinisphaera hydrothermalis C41B8	marine surface	3
1.56513e+06	Shewanella sp. ECSMB14101	marine surface	3
1.93054e+06	Sphingomonadaceae bacterium strain FM6	marine surface	6
314266	Sphingomonas sp. SKA58	marine surface	8
391601	Stenotrophomonas sp. SKA14	marine surface	11
1.20832e+06	Thalassolituus oleivorans R6-15	marine surface	7
2.03807e+06	Thalassospira sp. CSC1P2	marine surface	6
2.04828e+06	Thalassospira sp. CSC3H3	marine surface	7
1.47058e+06	Thalassospira sp. MCCC 1A01428 strain MCCC 1A01428	marine surface	4
1.47058e+06	Thalassospira sp. MCCC 1A03138 strain MCCC 1A03138	marine surface	5
1.88273e+06	Thalassospira sp. MIT1004	marine surface	4
1.18577e+06	Thioclava dalianensis strain DLFJ1-1	marine surface	6
1.91508e+06	Thioclava nitratireducens strain 25B10_4	marine surface	1
1.91508e+06	Thioclava nitratireducens strain 25B10_4	marine surface	2
1.91508e+06	Thioclava sp. 25B10_4	marine surface	6
1.91531e+06	Thioclava sp. DLFJ4-1 strain DLFJ4-1	marine surface	8
1.91531e+06	Thioclava sp. DLFJ5-1 strain DLFJ5-1	marine surface	7
1.35353e+06	Thioclava sp. DT23-4	marine surface	3
314290	Vibrio sp. AND4	marine surface	0

### Sheet: frequencies
# prophages	counts	Total counts	Frequency	mean	sd	median
0	6	83	0.0722892	4.78313	2.49902	5
1	1		0.0120482
2	8		0.0963855
3	7		0.0843373
4	15		0.180723
5	15		0.180723
6	14		0.168675
7	7		0.0843373
8	5		0.060241
9	3		0.0361446
10	0		0
11	1		0.0120482
12	0		0
13	1		0.0120482
14	0		0
15	0		0
16	0		0
17	0		0
18	0		0
19	0		0
20	0		0
21	0		0
22	0		0
23	0		0
24	0		0
25	0		0
26	0		0
27	0		0
28	0		0
29	0		0
30	0		0
